# The plant endoplasmic reticulum is both receptive and responsive to pathogen effectors

**DOI:** 10.1101/2020.06.09.142141

**Authors:** Emily Breeze, Victoria Vale, Hazel McLellan, Laurence Godiard, Murray Grant, Lorenzo Frigerio

**Affiliations:** School of Life Sciences, University of Warwick, Coventry CV4 7AL, UK; Division of Plant Science, University of Dundee (at JHI), Invergowrie, Dundee DD2 5DA, UK; Laboratoire des Interactions Plantes Micro-organismes, CNRS-INRA Toulouse, France

## Abstract

The endoplasmic reticulum (ER) is the entry point to the secretory pathway and, as such, is critical for adaptive responses to biotic stress, when the demand for *de novo* synthesis of immunity-related proteins and signalling components increases significantly. Comprised of a network of interconnected tubules and cisternae, the architecture of the ER is highly pleomorphic and dynamic, rapidly remodelling to meet new cellular requirements. During infection with the hemi-biotrophic phytopathogen, *Pseudomonas syringae* pv. tomato DC3000, the ER in cells immediately adjacent to established bacterial colonies condenses into ‘knot-like’ structures, reminiscent of fenestrated sheets. Based on known temporal dynamics of pathogen effector delivery and initial bacterial multiplication, the timing of these observed morphological changes is rapid and independent of classical elicitor activation of pathogen-triggered immunity. To further investigate a role for ER reconfiguration in suppression of plant immunity we identified a conserved C-terminal tail-anchor domain in a set of pathogen effectors known to localize to the ER and used this protein topology in an *in silico* screen to identify putative ER-localised effectors within the effectorome of the oomycete *Phytophthora infestans*. Subsequent characterization of a subset of 15 candidate tail-anchored *P. infestans* effectors revealed that 11 localised to the ER and/or Golgi. Notably, transient expression of an ER-localised effector from the closely related oomycete, *Plasmopara halstedii*, reconfigured the ER network, revealing intimate association of labelled ER with perinuclear chloroplasts and clusters of chloroplasts, potentially facilitating retrograde signalling during plant defence.
