## Supplementary material for "The plant endoplasmic reticulum is both receptive and responsive to pathogen effectors": Support Tables 1-3

### Sheet: SuppTable1
Supplemental Table 1. Selected tail-anchored effectors from Plasmopara halstedii and Hyaloperonospora arabidopsidis characterised in this study
P. halstedii RXLR ID	RXLR_EER motif	Total protein length (aa)	Position of predicted TMD	Length of predicted TMD (aa)	Predicted TMD	Grand average of hydropathy (GRAVY) of TMD	Protein sequence
PhRxLR-C13	xxxx-xxx	127	108-125	18	FFILATILLFPIAAYMVA	2.38888	MLMVNSLTFTLVVVCLVRSCDGVAAVSSDMIDSTNNRISRNMIRRVLQETATANDDVKKLSTSTKVDSKLNQEIKTKPDQLVKAEKNSSKIGAWLKRMNVISSKRDKFFILATILLFPIAAYMVASR*
PhRxLR-C21	RALR-EER	123	100-122	23	GVTTICSIVLFVMVFGCLYKIFS	1.92174	MRLHLLVLSVIVVSLLVSDNAHANSHDDSKTRALRETPINGLVTNQLAVSRNLTPAKFITNSEERHSSEKKSRRLQIYFHSPYYGIHPVDYHYVGSYESGVTTICSIVLFVMVFGCLYKIFSQ
PhRxLR-C22	RALR-xxx	115	93-112	20	HFLEMISVIVVSGVLIHLIL	2.14	MRLRLLLVSITALLLTVAGYASANFELKRMRALREAFNTIDATNHKLTARALPTFTQNGNELFGSHKVSRRRLNEDTQPEVRVEHEFHFSLSHFLEMISVIVVSGVLIHLILRCL
H. arabidopsidis RXLR ID		Total protein length (aa)	Position of predicted TMD	Length of predicted TMD (aa)	Predicted TMD	Grand average of hydropathy (GRAVY) of TMD	Protein sequence
HaRxLL492	RYLR-EER	136	114-130	17	IVAGVLLSLIVAVPLTV	2.6647	SYVADAKDVTKPANQGTGSEQLKARRYLRDDKGTFGDQNTAMNNKDEERIFEGVFNKLMALFHGSIDAKQVKPLIQETHILEENVANLQAIPTASKKGLSQFFAENPAIKKEIIVAGVLLSLIVAVPLTVKSFYPA*
HaRxLL493d	RGLR-EER	170	127-144	18	FYWLSGIVGVTAAVALIF	1.98333	VDPQSVEDVTNKFLAARGLRVQSDPQQEERGNVPGMSLVEDVSTKLHEITPSFGIQHNVITSKPTPEVPPVHPPPAPEAPPPHGTGETPNGGATPPITKEVNPGQVKNADGHTGQTPTKTSTVRKTFYWLSGIVGVTAAVALIFKLLQNHHAASESMAAAGTVAPAAASS*
HaRxLL495c	RRLR-EEK	136	90-112	23	YWKGAGITAAIIAAIGAGSWLTY	0.8913	FTNADLAAAKGPTVGSPETRRLREDGAIQDEEKPLSLNVVGTKSQLKKQPPVVGTLATDDSDQVAPTSALKERLEKKPLALSKNHDERGYWKGAGITAAIIAAIGAGSWLTYGHMKHMSQSSGTAMTGSSSGPVPI*

### Sheet: SuppTable2
Supplemental Table 2. Putative tail-anchored effectors from Phytophthora infestans identified in this study.
P. infestans RXLR ID	RXLR_EER motif	Total protein length (aa)	Position of predicted TMD	Length of predicted TMD (aa)	Predicted TMD	Subcellular localisation (N. benthamiana)	Evidence of expression during infection?^	Protein sequence (T30-4 isolate)	Cloned protein sequnce (88069 isolate)
PITG_03192	RNLR-EER	144	122-139	18	FFILATLVMFPIGVWAVV	ER	yes	MRVGFVFALLVVSVIVCFNGLTSAESTVVMNNRNPDSINVPISDDITSRNLRASGEERAYAFVDKIKSLFSRPGISQKVESLQKNPAMVKNLEKAALSQKGSSKVRDWFMHMYNNSSKRDKFFILATLVMFPIGVWAVVTNYRR*	ESTVVMNNRNFDSINVPISDDITSRNLRASGEERAYAFVDKIKSLFSRPGISQKVESLQKNPAMVKNLEKAALSQKGSSKVRDWFMHMYNNSSKRDKFFILATLVMFPIGVWAVVTNYRR*
PITG_04280	xxxx-xxx	200	172-194	23	MWNKYGAAFLFVVGIIFLFTMVY	N/A	no	MLLRERMRHRTLLTLLVVALAAFVVVAKDTVKGISISGEAKSESEVRDDADSRRYLKAATDSFGPATEERGISIKMPSFNGIKSLFSKTSNLGAGMKHSPEVATALKNPKVNQAFKEVVKQPGIVQSFRNNLKLNSLASLLRRRPAQFTSRQVTNVGHLAAKTSSSRTFGQMWNKYGAAFLFVVGIIFLFTMVYKASQPF	N/A
PITG_04367	xxxx-xxx	184	159-181	23	ALEITFGVGIAAIIALGIEGMIG	ER	no	MPNSAFVVFVILDFLNVLTAEHLVRTSERGSKSAIDAARNLKSALGATEAAGGSANAAEEERGWADVAEKLERTNVLKNAEEYKGEDAAKWQKAAKEVATRGKLERSKAAKARWANALMKLKAGGKVTATNEEKIEKVTEEAAQAIEKNPKKWPYIKKALEITFGVGIAAIIALGIEGMIGSSA	MPNSAFVVFVILDFLNVLTAEHLVRTSERGSKSAIDAARNLKSALGATEAAGGSANAAEEERGWADVAEKLERTNVLKNAEEYKGEDAAKWQKAAKEVATRGKLERSKAAKARWANALMKLKAGGKVTATNEEKIEKVTEEAAQAIEKNPKKWPYIKKALEITFGVGIAAIIALGIEGMIGSSA
PITG_09218	RRLR-xxx	165	126-148	23	FAKVTLGATVAGFAIYGAYKALF	Mitochondria	yes	MRFSAFLTLLLVAFVASCSTFASAESVAEGRRLRADAAPVPVNKDNVAKLAGGFLEKLKTNTALTKAANTIKNSNADEAAVRKAITTFAAAKESAKMSDEGIAKISAMMAGTVQKNPKSWPRLRKFAKVTLGATVAGFAIYGAYKALFDRKSSTAATTTTTTGSA*	ESVAEGRRLRADAAPVPVNKDNVAKLAGGFLEKLKTNTALTKAFNTIKTSDADEAAVRKAITTFAAAKESAKMSDEGIAKISAMMAGTVQKNPKSWPRLRKFAKVTLGATVAGFAIYGAYKALFDRKSSTAATTTTTTGSA*
PITG_09223	xxxx-xxx	144	115-137	23	TGLKILFGTALFALIAAGVYAMI	ER	yes	MRFQVFAVLVFVALASSLGVAERGVEDVNTKGFFRKRSRKLTADEDWLPSAEKEERGFSLASPSRLVSKLKAKTSTVNFAGAKTGKLSNTQIKTVSREVAKEVNKNPKAWPTIKTGLKILFGTALFALIAAGVYAMIHSMRNYT	ERGVEDVNTKGFFRKRSRKLTADEDWLPSAEKEERGFSLASPSRLVSKLKAKTSTVNFAGAKTGKLSNTQIKTVSREVAKEVNKNPKAWPTIKTGLKILFGTALFALIAAGVYAMIHSMRNYT
PITG_09224	xxxx-xxx	140	119-138	20	LKILYGALLAGLIIVGVEAM	N/A	yes	MRTSVFVALVVATFVATCISFTSAKNVAQIRDVDGGNNVQETRTLAEADDWWLASTNTEERSGGAGFFSKLRGKVHAKQSSGVMTTQKLNDQQVKTITKEVATTVKKDRRTWPMIKKGLKILYGALLAGLIIVGVEAMLS	N/A
PITG_10835	xxxx-xxx	242	207-229	23	YTANILGIGLMVFFVYGTLFLGW	N/A	yes	MRFWFTITSRISALVIGYMYMYKTLEQHVGCLQWASRIRLRDSQRSSLHNRLVNPQVQLSFFRFSSKSHDARSSLLLVAITLVAGCVGFITAENFVQTQGQPSAFEVSQGRNLKSTADTEERAIPVDGETRAGVAGIAARVKALLVRNPTKMSEAKNNVQGANEAIKKVNSIIGPGKTRTELTPTKVKQLETYAHSSSDKWWAMAYYTANILGIGLMVFFVYGTLFLGWRPIGMGGNPRPNN	N/A
PITG_13044	xxxx-xxx	252	229-251	23	IMTVVFGAAITGLVVYAISAMVT	ER	yes	MRASLLLLLVAATIAISLTAATNGLNPARRLKGVQTSSVEEEPLRAQDEERAGWADLASKFKAGQLDDALEKMKGVGQVDDALAKIKGAGQLDDAVAAAGGNKWQQALEKLKAQKALQNAEKVAETTTAGKNKWQSALEKLKANNFKNIDDIKIPVADQNKWQAAVAKIQAGKLTNLDTTNNKWQSAFQKLKASGQLKNVDEAQVAKLTEGVANEIAKNPEKSSKFGKIMTFVFGAAITGLVVYGISAMVTS	TNGLNPARRLKGVQTSSVEEEPLRAQDEERAGWADLASKFKAGQLDDALEKMKGVGQVDDALAKIKGAGQLDDAVAAAGGNKWQQALEKLKAQKALQNAEKVAETTTAGKNKWQSALEKLKANNFKNIDDIKIPVADQNKWQAAVAKIQAGKLTNLDTTNNKWQSAFQKLKASGQLKNVDEAQVAKLTEGVANEIAKNPEKSSKFGKIMTVVFGAAITGLVVYAISAMVTS
PITG_13045	xxxx-xxx	136	113-135	23	IIVASVLLTLIFSVPIVVNAFYP	ER and Golgi	yes	MRPSFVLALLVAFVVACVSVTARANAAVQPKLTIEIASSMSTRRYLKGRQGGTVNDDEERLFTGAIQKMPGFNKIKAAFQNNPSFAKNLEKFRMKRQRLDEFFKENPVIKKEIIVASVLLTLIFSVPIVVNAFYPA	NAAVQPKLTIEIASSMSTRRYLKGRQGGTVNDDEERLFTGAIQKMPGFNKIKAAFQNNPSFAKNLEKFRMKRQRLDEFFKENPVIKKEIIVASVLLTLIFSVPIVVNAFYPA
PITG_13048	xxxx-xxx	252	229-251	23	IMTVVFGAAITGLVVYGISAMVT	ER	yes	MRASLLLLLVAATIAISLTAATNGLNPARRLKGVQTSSVEEEPLRAQDEERAGWADLASKFKAGQLDDALEKMKGVGQVDDALAKIKGAGQLDDAVAAAGGNKWQQALEKLKAQKALQNAEKVAETTTAGKNKWQSALEKLKANNFKNIDDIKIPVADQNKWQAAVAKIQAGKLTNLDTTNNKWQSAFQKLKASGQLKNVDEAQVAKLTEGVANEIAKNPEKSSKFGKIMTVVFGAAITGLVVYGISAMVTS	TNGLNPARRLKGVQTSSVEEEPLRAQDEERAGWADLASKFKAGQLDDALEKMKGVGQVDDALAKIKGAGQLDDAVAAAGGNKWQQALEKLKAQKALQNAEKVAETTTAGKNKWQSALEKLKANNFKNIDDIKIPVADQNKWQAAVAKIQAGKLTNLDTTNNKWQSAFQKLKASGQLKNVDEAQVAKLTEGVANEIAKNPEKSSKFGKIMTVVFGAAITGLVVYGISAMVTS
PITG_14797	RRLR-EER	123	97-119	23	VGVLALLAAGAVSGTAYGLYKLA	N/A	no	MRFTCFLILLVTMFATSSKSFAGAFEIGPSRNIARASDVKLVDSVRRLRGYEKLNKEERIATVAAVAAVHLGRTNSMQSSQIAHSAGKYVPMSKWEVGVLALLAAGAVSGTAYGLYKLARSAE	N/A
PITG_15235	xxxx-xxx	183	148-170	23	MRIAYGLLFLAIFGILGTGYLIT	Golgi	yes	MRSSFVLVVLVLALAACVQGLTTSEKAASSVNRESTISYRRLKGAITATEGAVAEDEERGAMTKISVMLKGAFSPITKLFGTSTTSKVRGLQKDAQLVNSIKGDARLQHLGTAIAKNPGALTEKKVGRIGEFIGRLKKIEFTGDVYGMRIAYGLLFLAIFGILGTGYLITRNVQNSYIHSETN*	LTTSEKAASSVNRESTISYRRLKGAITATEGAVAEDEERGAMTKISEMLKGAFSPITKLFGTSTTSKVRGLQKDAQLVNSIKGDARLQHLGTAIAKNPGALTEKKVGRIGEFIGRLKKIEFTGDVYGMRIAYGLLFLAIFGILGTGYLITRNVQNSYIHSETN*
PITG_15315	RNLR-EER	134	97-115	19	ALLVVLGLGMVSGGIFGSI	N/A	no	MRSTLTVVVLVVTFLEIYMVFADAEDTALTNRADTKSDTKLTDFVRNLRGQNVKDEERTVPNYAAMSNLLHSTPSGQSAQILYAVENHKPLPKREKALLVVLGLGMVSGGIFGSIKLTQAITRNLDKMRTEREH*	N/A
PITG_20940	xxxx-xxx	184	159-181	23	ALEITFGVGIAAIIALGIEGMIG	N/A	no	MPNSAFVVFVILDFLNVLTAEHLVRTSERGSKSAIDAARNLKSALGATEAAGGSANAAEEERGWADVAEKLERTNVLKNAEEYKGEDAAKWQKAAKEVATRGKLERSKAAKARWGNALMKLKAGGKVTATNEEKIEKVTEEAAQAIEKNPKKWSYIKKALEITFGVGIAAIIALGIEGMIGSSA	N/A
PITG_22868	RGLR-DDK	152	128-150	21	LSINYFHMVFLILFFDYFPVF	N/A	no	MHKKTLSFCKLSRGERTSMLLHLTSILFLAASTACSSFNPHVAYVKEPSTIIYEPNAFTTGVSRRGLRSHDSAMNDEPNTDDKTNQERGWIEVLRINHCIEISKQYYTINDLFLRYAGGASYERTAELSLSINYFHMVFLILFFDYFPVFSA	N/A
PITG_22884	RRLR-xxx	154	129-151	23	FAIVMLGVNVGGLALYGAYKLVT	Mitochondria	no	MRSSVFFALLVTIWVASCTSFSSAENVAPVHSAQNENRRLRSEAANTENIAKIAGGFLTKVKESAALTKAVNVIKASDGDEIAVRKAITSFATAKDAAKPSDTELAKLSTMIAESTKKNHKSWPRLRKFAIVMLGVNVGGLALYGAYKLVTDNS*	ENVAPVHSAQNENRRLRSEAANTENIAKIAGGFLTKVKESAALTKAVNVIKASDGDEIAVRKAITSFATAKDAAKPSDTELAKLSTMIAESTKKNHKSWPRLRKFAIVMLGVNVGGLALYGAYKLVTDNS*
PITG_23046	RRLR-EER	111	78-97	20	ALVKFLVVYWMLVAGVFGVS	Golgi (and ER)	yes	MRFKPTLVLFMGGFLWSCIYFTDAENSLLVNSAPASNVKLIVNKNRRLRGAQNQHEEERDVGISNVSHSSQTPGKYKALVKFLVVYWMLVAGVFGVSKIKQRGSSDNAAST*	ENSLLVNSAPASNVELIVNKNRRLRGARNQHDEERDVGISNVSHSSQTPGKYKALVKFLVVYWMLVAGVFGVFKIKQRGSSDNAAST*
PITG_15732	RFLR-EDR	327 (256)	238-261 (238-255)*¶	18	GVRLFFCNVFLYIYKYFLLIVVL (AGVRLFFCNVFCIFIILF)	ND (v weak expression)	no	MRVLLILFVLISSASATSSEHVGITNTERFPIAAEVHRFLRRHYLEEEADIESDDEDRGGLDKVDDLITKVDDALGITGKMDDVAGKLGKVHVAPTTKTAVEKMEHAGLVKHLSGKYSVADKLSLTTLRQLAKVDEQRLKDNRVFDKKTGSGMRKKIEPFEGMKIAPQKYLEAHVARAGQLVDKENNRLLSAVVIGDGDNVLLISSSKKPNDWILPKGGWDHGEGIEKAALREVIEEAGVRLFFCNVFLYIYKYFLLIVVLQIQARLNHDLGKFTYKDGDKGYGLFAYTMDDVQRFDDWAESSRYRIDVSRYAAKNSFCIIGKLTCV*	EHVGITKTERFPIAAEVHRFLRRHYLEEEADIESDDEDRGGLDKVDDLITKVDDALGITGKMDDVAGKLGKVHVAPTTKTAVEKMEHAGLVKHLSGKYSVADKLSLTTLRQLAKVDEQRLKDNRVFDKKTGSGMRKKIEPFEGMKIAPQKYLEAHVARAGQLVDKENNRLLSAAVIGDGDNVLLISSSKKPNDWILPKGGWDHGESIEKAALREVIEEAGVRLFFCNVFCIFIILFY*
PITG_19529	xxxx-xxx	236	172-194*	23	MWNKYGAAFLFVVGIIFLFTMVY	N/A	no	MLLRERMRHRTLLTLLVVALAAFVVVAKDTVKGISISGEAKSESEVRDDTDSRLYLKAATDSFGPATEERGISIKMPSFNGIKSLFSKTSNLGAGMKYSPEVATALKTPKVNQAFRHVVKQPGIVQRFRNNLKLNSLASLLRRRPAQFTSRQVTNVGHLAFKTSSSRTFGQMWNKYGAAFLFVVGIIFLFTMVYKASQPFEPGLENDLLFFYINWLIERRATECTFLRAIFNVAAS	N/A
PITG_23202	RRLR-EER	136	78-97*	20	ALVKFLVVYWMLVAGVFGVF	Golgi	yes	MRFKPTLVLFMGGFLWSCIYFTDAENSLLVNSAPASNVKLIVNKNRRLRGAQNQHEEERDVGISNVSHSSQTPGKYKALVKFLVVYWMLVAGVFGVFKIKQRGSSDNEPTTSCAHGRSLRKRDYDPAERRIRCLFE*	ENSLLVNSAPASNVKLIVNKNRRLRGAQNQHEEERDVGISNVSHSSQTPGKYKALVKFLVVYWMLVAGVFGVFKIKQRGSSDNEPTTSCAHGRSLRKRDYDPAERRIRCLFE*
PITG_09216	RRLR-xxx	175	(139-159)**	21	KITLGATIGGLAIYGAYKALF	Mitochondria	yes	MRFSVFVTLLVVAFVACCSNFASAENVAVASEGRRLRAEHAVPAVPAINSVGVNKDNVAKLAGGFLEKLKTNTALTKAVNAIRASDGDEVAVRQAITAFAAAKESAKMSDEGIAKISAMMADTVQKNPKSWPRLRKFAKITLGATIGGLAIYGAYKALFDRKSSTAETTTTTGSA*	ENVAVASEGRRLRAEHAVPAVPAINSVGVNKDNVAKLAGGFLEKLKTNTALTKAVNAIRASDGDEVAVRQAITAFAAAKESAKMSDEGIAKISAMMADTVQKNPKSWPRLRKFAKITLGATIGGLAIYGAYKALFDRKSSTAETTTTTGSA*
PITG_10348	xxxx-xxx	207	(168-188)**	21	CLLGWMVVNLSTMFSFYSSFM	N/A	no	MHLSLALWLMPVVVLACVASALEDITSTHTFVDKQNNDPDLGILRAYDSVIETGEERVNLRKTANSLVESAKLKFFLLNKMSGVDVLNKLKVGDEASAALKSSKIEALTQYITMFNNKNPDKKISLIGTLTARYGDDKVAKALVAVEKDGAAPKVMELAKKLRADPNCLLGWMVVNLSTMFSFYSSFMPMDLERSEVENWTYWMITL*	N/A
PITG_15297	RHLR-EER	119	(93-111)**	19	ALVVLLGLGVVAGGTVAAV	ER	yes	MRLIIVFIASILWCCTSFTEALTDNVTPSPITNRVGNVNNRRHLRRQQPNEEERMAPNFAAMSNLLHSTPSGQSSQILHAVENHEPLPKWAKALVVLLGLGVVAGGTVAAVKVSQSITE*	N/A
PITG_15318	RHLR-EER	119	(93-111)**	19	ALVVLLGLGVVAGGTVAAV	ER	yes	MRLIIVFIASFLWCCTSFTEALTDNVTPSSITNRVGNVNNRRHLRRQQPNEEERMAPNFAAMSNLLHSTPSGQSSQILHAVENHEPLPKWAKALVVLLGLGVVAGGTVAAVKVSQSITE*	LTDNVTPSSITNRVGNVNNRRHLRRQQPNEEERMAPNFAAMSNLLHSTPSGQSSQILHAVENHEPLPKWAKALVVLLGLGVVAGGTVAAVKVSQSITE*
PITG_23117	RRLR-EER	124	(88-106)**	19	ALIVLMGLAMTTGAIAFGA	N/A	no	MAATFLAIATSYIGAASSSNNPTLNNDRMDSAITFRRLRVHKPEEEERWVATPPIAASFKLMQKKSAQSSQLLHAAENDTPLPTAVKALIVLMGLAMTTGAIAFGAKGIQTLKYPDVNAGSAEA*	N/A
¶ In 88069 strain PITG_15732 is truncated relative to T30-4 such that position of TMD is located within 50 aa of C-terminus
* putative TMD is >50aa from C-terminal
** putative TMD falls below TMHMM posterior probability cut-off
^ Zuluaga et al., 2016; Ah-Fong et al., 2017; Yin et al., 2017

### Sheet: SuppTable3
Supplemental Table 3. Primers used in this study
Primer ID	Target	Forward/Reverse	Sequence
EEB512	PhRXLR-C13TMD108-125	FOR	TTTTTTATTTTAGCAACCATTTTGCTCTTTCCC
EEB513	PhRXLR-C13TMD108-125	REV	TGCCACCATGTACGCGGCGATGGG
EEB563	PhRXLR-C13∆TMD108-127	FOR	GTCGCTGCGGTGTCATCTGAC
EEB562	PhRXLR-C13∆TMD108-127	REV	CTTATCTCTTTTCGAGCTGATGACG
EEB530	PITG_04280	FOR	ATGCTCTTACGCGAAAGAATGCGCCATCGC
EEB531	PITG_04280	REV	AAACGGCTGACTCGCCTTATACACCATCGTG
EEB544	PITG_09218	FOR	GAAAGCGTCGCTGAAGGACGTCGTCTTCGC
EEB545	PITG_09218	REV	TTACGCCGAGCCAGTAGTTGTGGTCGTG
EEB546	PITG_09223	FOR	GAAAGGGGCGTTGAAGATGTCAACACC
EEB547	PITG_09223	REV	AGTGTAATTGCGCATGGAGTGAATCATTGC
EEB520	PITG_09224	FOR	ATGCGCACCAGCGTCTTCGTGGC
EEB521	PITG_09224	REV	TGTGGGTGTGGAAGCTATGCTATCT
EEB528	PITG_10341	FOR	ATGATGCGTCTCTTTTCAGTCGTATTGCTGG
EEB529	PITG_10341	REV	CTATAAAAATGGTAAATTTAGTGATAAGC
EEB522	PITG_10348	FOR	ATGCATCTCTCTTTGGCCTTATGGCTG
EEB523	PITG_10348	REV	TCACAATGTAATCATCCAGTATGTCC
EEB542	PITG_13044	FOR	ACCAATGGACTCAATCCAGCTCGCCGA
EEB525	PITG_13044	REV	CGAAGTAACCATTGCGCTGATGCCG
EEB543	PITG_13045	FOR	AACGCCGCTGTCCAGCCGAAGCTC
EEB527	PITG_13045	REV	CGCCGGATAAAATGCATTGACTACAATCGG
EEB548	PITG_15235	FOR	CTTACCACCAGCGAGAAAGCTGC
EEB549	PITG_15235	REV	CTAGTTAGTCTCCGAATGTATGTAACTATTCTGG
EEB550	PITG_15297	FOR	CTGACAGACAACGTGACTCCCTCTCC
EEB551	PITG_15297	REV	TTATTCCGTTATTGATTGCGACACCTTGAC
EEB552	PITG_15315	FOR	GACGCCGAAGACACTGCCCTGACCAAC
EEB553	PITG_15315	REV	TCAATGTTCGCGTTCCGTTCGCATTTTATCC
EEB554	PITG_15318	FOR	CTGACAGACAACGTGACTCCCTCTTCG
EEB555	PITG_15318	REV	TTATTCCGTTATTGATTGCGACACCTTGACAGC
EEB556	PITG_22884	FOR	GAGAATGTCGCTCCCGTCCACAGC
EEB557	PITG_22884	REV	TTAGCTGTTATCGGTCACAAGCTTGTACGCACC
EEB558	PITG_23046 and PITG_23202	FOR	GAGAATTCTCTTCTCGTCAACAG
EEB559	PITG_23046	REV	TCATGTTGATGCCGCGTTGTC
EEB560	PITG_23202	REV	TTATTCAAACAGGCACCTTATCCTTCG
